# Lymphatic egress recycles tumor-experienced effector CD8 T cells to sustain immune surveillance

**DOI:** 10.64898/2026.04.30.721705

**Authors:** Ines Delclaux, Katherine S. Ventre, Naomi R. Besson, Tara Muijlwijk, Milad Ibrahim, Guanning Wang, Taylor A. Heim, Maria M. Steele, Alexander C. Huang, Markus Schober, Iman Osman, Amanda W. Lund

**Affiliations:** Ronald O. Perelman Department of Dermatology, NYU Grossman School of Medicine, NYU Langone Health, New York, NY, USA; Division of Hematology/Oncology, Department of Medicine, Perelman School of Medicine, University of Pennsylvania, Philadelphia, PA, USA; Tara Miller Melanoma Center, Abramson Cancer Center, University of Pennsylvania, Philadelphia, PA, USA; Abramson Cancer Center, Perelman School of Medicine, University of Pennsylvania, Philadelphia, PA, USA; Institute for Immunology and Immune Health, Philadelphia, PA, USA; Parker Institute for Cancer Immunotherapy, University of Pennsylvania, Philadelphia, PA, USA; Department of Cancer Biology, Perelman School of Medicine, University of Pennsylvania, Philadelphia, PA, USA; Department of Pathology, NYU Grossman School of Medicine, NYU Langone Health, New York, NY, USA; Laura and Isaac Perlmutter Cancer Center, New York University Langone Health, New York, NY, USA; Translational Immunology Center, NYU Langone Health, New York, NY, USA

**Keywords:** lymphatic transport, stem-like T cells, effector T cells, immune checkpoint blockade, melanoma, lymph node metastasis, T cell migration, tumor-draining lymph node

## Abstract

Successful anti-tumor immune surveillance depends on stem-like CD8^+^ T cells that are enriched in tumor-draining lymph nodes (LN), but how they are maintained over time remains poorly understood. Here, we identify a continuous lymphatic circuit that sustains stem-like CD8^+^ T cells. Using photoconversion to fate-map intratumoral T cells we demonstrate that effector cells exit the tumor microenvironment and migrate back to the draining LN. These tumor-specific, migratory effector T cells avoid chronic antigen stimulation, re-express the transcription factor associated with self-renewal, TCF1, and enter a stem-like state in the LN. Antigen presentation in LNs by dendritic cells drives their proliferation thereby inflating the LN stem-like population. Consequently, maintenance of stem-like T cells and ICB response depends on constitutive lymphatic transport, while LN metastasis compromises the stem-like niche, diminishing ICB response. We, therefore, define a continuous, peripheral lymphatic circuit that recycles tumor-experienced effector T cells to fuel durable, systemic immune surveillance.
