## Supplemental Table 3 for "Lymphatic egress recycles tumor-experienced effector CD8 T cells to sustain immune surveillance"

### Sheet: Antibodies
Protein	Fluorophore	Clone	Manufacturer	Catalog #	Dilution	Notes
CD44	PECy7	IM7	Tonbo Bioscience	60-0441-U100	1/100
CD8a	PerCPCy5.5	53-6.7	Cytek Biosciences	65-0081	1/200
PD1	BV785	29F.1A12	Biolegend	135225	1/100
TCF1	AF647	C63D9	Cell Signaling Technology	14456S	1/50	Use Transcription Buffer set
TIM3	BV605	RMT3-23	Biolegend	119721	1/100
TOX	PE	REA473	Miltenyi Biotec	130-120-785	1/50	Use Transcription Buffer set
SlamF6/Ly108	BUV395	13G3	BD	745730	1/100
Ki67	eFluor 450		eBioScience	48-5698-80	1/50	Use Transcription Buffer set
CD45.1	BV421	A20	Biolegend	110732	1/100
CD45.1	BUV395	A20	BD	565212	1/100
Thy1.1/CD90.1	BUV395	OX7	BD	740261	1/400
CD62L	BUV737	MEL-14	BD	612833	1/200
CXCR6	BV421	K041E5	Biolegend	151109	1/100
CD69	FITC	[H1.2F3]	Biolegend	104506	1/100
	PE	[H1.2F3]	BioLegend	104507	1/100
GzmB	APC	(GB12)	Thermo scientific	MHGB05	1/50

### Sheet: Live_dead dye
Protein	Color	Clone	Manufacturer	Catalog #	Dilution
Ghost Dye Red 780	APCy7		Tonbo Bioscience	13-0865-T500	1/300

### Sheet: Tetramer
Tetramer	Fluorophore	Sequence	Dilution	Vendor
H-2Kb OVA257-264	BV421	SIINFEKL	1/200	NIH Tetramer Core
